# Transcriptome responses of the aphid vector *Myzus persicae* are shaped by identities of the host plant and the virus

**DOI:** 10.1101/2022.07.18.500449

**Authors:** Quentin Chesnais, Victor Golyaev, Amandine Velt, Camille Rustenholz, Maxime Verdier, Véronique Brault, Mikhail M. Pooggin, Martin Drucker

## Abstract

**Background:** Numerous studies have documented modifications in vector orientation behavior, settling and feeding behavior, and/or fecundity and survival due to virus infection in host plants. These alterations are often expected to enhance virus transmission, which has led to the hypothesis that such effects are vector manipulations by the virus. However, until now, the gene expression changes correlating with these effects and indicative of modified vector pathways and mechanisms are mostly unknown.

**Results:** Transcriptome profiling of *Myzus persicae* aphids feeding on turnip yellows virus (TuYV) and cauliflower mosaic virus (CaMV) infected *Arabidopsis thaliana* and *Camelina sativa* revealed a substantial proportion of commonly deregulated genes, amongst them many with general functions in plant-virus-aphid interactions. We identified also aphid genes specifically deregulated by CaMV or TuYV infection, which might be related to the viral transmission mode. Furthermore, we observed strong host-specific differences in the gene expression patterns with plant virus infection causing more deregulations of aphid genes on *A. thaliana* than on *C. sativa*, likely related to the differences in susceptibility of the plant hosts to these viruses. Finally, stress-related aphid genes were downregulated in *M. persicae* on both infected plants, regardless of the virus.

**Conclusions:** TuYV, relying on the circulative persistent mode of transmission, tended to affect developmental genes. This could increase the proportion of alate aphids, but also affect their locomotion, neuronal activity, and lifespan. CaMV, using the non-circulative non-persistent mode of transmission, had a strong impact on feeding-related genes and in particular those related to salivary proteins. In general, these transcriptome alterations targeted pathways that seem to be particularly adapted to the transmission mode of the corresponding virus and could be evidence of vector manipulation by the virus.
