## Supplementary tables and figures for "Transcriptome responses of the aphid vector *Myzus persicae* are shaped by identities of the host plant and the virus": Supplementary Tables S3-S7 - Complete DEGs lists.xlsx

### Sheet: Table S3
	Genes commonly deregulated in aphids feeding on TuYV-infected host plants (Arabidopsis and Camelina) (padj < 0.05 and log2FC > |0.5|)
	Name	Gene description annotation	Top hit Taxon	Arabidopsis thaliana		Camelina sativa
				log2FC	padj	log2FC	padj
	g27731	MATH and LRR domain-containing protein PFE0570w-like	Sipha flava	1.161	0.0000282961389107205	1.107	0.000144396116762181
	g22946	Titin isoform X1	Acyrthosiphon pisum	0.834	4.18132353881092E-24	0.794	1.44306172329895E-06
	g20250	Zinc finger protein 90 homolog, partial	Aphis gossypii	0.823	0.00363180353995685	2.103	0.0123221385867395
	g22969	Titin-like, partial	Myzus persicae	0.684	0.0101640921270814	2.491	3.39073364729759E-33
	g22588	Angiotensin-converting enzyme-like	Myzus persicae	0.656	2.78114054090618E-11	0.718	0.0181713488726919
	g21488	Cuticular protein	Myzus persicae	0.626	6.88650164996693E-12	0.654	0.00323938215817897
	g15125	Serine/threonine-protein phosphatase 2A 55 kDa regulatory subunit B beta isoform isoform X1	Myzus persicae	0.594	0.0316397938585854	1.232	0.0115598078066008
	g23038	la-related protein 6A	Diuraphis noxia	0.588	0.00185085018841093	0.738	0.00710976613639891
	g6068	Vasodilator-stimulated phosphoprotein-like	Sipha flava	0.579	0.00194006376902239	1.183	0.000438282166098091
	g15241	Neuropeptide SIFamide receptor-like	Myzus persicae	0.565	0.00575043497989728	1.216	0.00450344310833953
	g27234	Pheromone-processing carboxypeptidase KEX1-like	Diuraphis noxia	0.56	0.0192751300986327	1.584	0.038337585830724
	g20518	Cyclin-dependent kinase inhibitor 1C-like	Myzus persicae	0.551	0.00635826769030727	0.921	0.00838850903374078
	g26085	Insect cuticle protein	Cinara cedri	0.541	0.0211681593827157	1.038	0.0179691048324611
	g27283	---NA---		0.541	0.0151491392804665	1.184	0.0101079991826978
	g6681	Liver carboxylesterase 2	Myzus persicae	0.523	0.00145565254996452	0.781	0.0057262213545883
	g26473	Putative sheath protein, partial	Sitobion avenae	0.521	1.75763379125814E-11	0.692	0.00993147705297178
	g16568	ATP-binding cassette sub-family G member 4-like	Myzus persicae	0.521	2.15429405555259E-15	0.815	2.7564962226685E-07
	g24415	nucleolysin TIAR isoform X1	Acyrthosiphon pisum	0.511	0.00928350479827441	1.81	0.000218835738018946
	g24925	Forkhead box protein O	Myzus persicae	0.501	0.000981365628656328	1.111	3.62350837742809E-06
	g12372	Glutathione S-transferase-like	Myzus persicae	-0.529	1.33484615626774E-08	-0.574	0.0150060854859967
	g21951	CHK domain-containing protein	Aphis craccivora	-0.595	2.14192553886106E-16	-0.503	0.000627936032346089
	g21958	CHK domain-containing protein	Aphis craccivora	-0.686	4.54791586598743E-12	-0.545	0.00496198691585153
	g23179	UDP-glucuronosyltransferase 2C1-like isoform X1	Myzus persicae	-0.705	0.00297457595764847	-0.736	0.03519159776515
	g24532	Cathepsin B-like cysteine proteinase 3	Myzus persicae	-0.709	5.44647947561098E-06	-0.509	0.000219447175829344
	g24472	Farnesol dehydrogenase-like	Myzus persicae	-0.827	0.0000202478586333936	-0.794	0.0000460590369696539
	g26345	Sialin-like	Aphis craccivora	-0.848	0.000311418175301207	-0.509	0.0470968646375977
	g22540	Esterase FE4-like	Myzus persicae	-0.927	6.09014457576682E-28	-0.502	0.00943132314840479
	g14418	Facilitated trehalose transporter Tret1-like	Myzus persicae	-0.93	0.000153812090165754	-0.735	0.000349597635629942
	g26167	UDP-glucuronosyl transferase 344L3	Myzus persicae	-0.994	0.000204199698188664	-0.865	0.0000762780483270035
	g26165	UDP-glucuronosyl transferase 344L3	Myzus persicae	-1.195	0.0000133862852073054	-0.626	0.00828444598886567
	g18945	UDP-glucuronosyl transferase 344E7	Myzus persicae	-1.271	0.00820763468328392	-0.858	0.00662731079154691
	g21950	CHK domain-containing protein	Aphis craccivora	-1.464	1.82784022585225E-08	-0.569	0.000270337833616044
	g19821	Probable cytochrome P450 6a13 isoform X1	Myzus persicae	-2.558	0.00254935335654745	-1.336	1.14558408196192E-08

### Sheet: Table S4
	Genes commonly deregulated in aphids feeding on CaMV-infected host plants (Arabidopsis and Camelina) (padj < 0.05 and log2FC > |0.5|)
	Name	Gene description annotation	Top hit Taxon	Arabidopsis thaliana		Camelina sativa
				log2FC	padj	log2FC	padj
	g27731	MATH and LRR domain-containing protein PFE0570w-like	Sipha flava	1.235	7.66336826851677E-06	1.045	0.000370900926444015
	g27579	Cuticular protein-like precursor	Acyrthosiphon pisum	1.147	8.16143230531412E-08	1.491	4.78248288655873E-14
	g7709	Astacin-like	Myzus persicae	1.125	1.25720702885545E-09	0.925	0.0168890605540673
	g22969	Titin-like, partial	Myzus persicae	1.065	0.0000256356701562006	2.864	1.97603048400372E-44
	g21498	RR2 cuticle protein 3, partial	Myzus persicae	1.029	1.21430555343904E-10	0.853	0.000989144397934586
	g27683	Mucin-2-like	Myzus persicae	1.01	9.40219524458269E-42	1.537	9.71069400717319E-06
	g22946	Titin isoform X1	Acyrthosiphon pisum	1.003	7.99138722925651E-35	0.802	8.59315451343104E-07
	g19210	Glucose dehydrogenase [FAD, quinone]-like isoform X1	Myzus persicae	0.873	6.77376414823639E-10	1.202	0.000710976857820945
	g11625	AP2/ERF domain-containing protein PFD0985w-like	Aphis craccivora	0.867	0.00725267272937972	1.327	0.0030244411319382
	g6658	---NA---		0.817	0.00430700079797931	1.477	0.0000111939806459852
	g6068	Vasodilator-stimulated phosphoprotein-like	Sipha flava	0.746	0.0000384508297878169	0.826	0.0247101676376971
	g16891	Reverse transcriptase domain-containing protein, partial	Aphis craccivora	0.738	0.0000720518327935199	1.038	0.0496223608823775
	g22588	Angiotensin-converting enzyme-like	Myzus persicae	0.714	2.80721101712555E-13	0.967	0.000457039646696882
	g4331	myb/SANT-like DNA-binding domain-containing protein 3	Myzus persicae	0.71	0.0151191658370808	1.166	0.00209057740969888
	g3716	Nuclear pore complex protein NUP62-like	Myzus persicae	0.67	0.00188382858433806	1.685	2.00602278569761E-07
	g21936	Integrase catalytic domain-containing protein, partial	Aphis craccivora	0.667	0.0174683048912671	1.099	0.00410910916938644
	g10117	Linear gramicidin synthase subunit D-like	Diuraphis noxia	0.653	0.00153379935893855	1.815	2.09959716629259E-10
	g18833	XP_022172412,1uncharacterized protein LOC111035195		0.652	0.000218797355265072	0.856	0.000377615938639744
	g11737	XP_029345253,1uncharacterized protein LOC107882155		0.642	0.0000262602867539755	1.215	6.1549920768824E-08
	g20626	XP_016664178,1uncharacterized protein LOC107885178		0.609	8.74359877207515E-24	0.662	0.0476131751884193
	g20379	Uncharacterized protein LOC111038276	Myzus persicae	0.599	0.0104573221156326	1.821	1.37612375312397E-08
	g5574	Envelope fusion protein	Aphis craccivora	0.578	0.00833741089264348	1.154	0.00192956196641661
	g6252	Uncharacterized protein LOC111030904 isoform X11	Myzus persicae	0.577	0.0277985758284283	1.052	0.00217449567986355
	g20631	XP_022160032,1uncharacterized protein LOC111026284		0.56	4.65317225049519E-06	1.677	6.18633619929114E-09
	g27577	Repetitive proline-rich cell wall protein 2-like	Myzus persicae	0.527	7.76476957026441E-07	1.171	6.37489449744262E-12
	g10551	Histidine-rich glycoprotein-like	Myzus persicae	0.526	4.37748574135432E-11	0.759	0.0000394505496250867
	g14558	Protein Skeletor, isoforms B/C	Myzus persicae	0.52	0.00396128370949109	0.632	0.0181617222354942
	g22968	Titin-like, partial	Myzus persicae	0.518	2.52130648200947E-06	0.524	0.00696380236310024
	g19209	Glucose dehydrogenase [FAD, quinone]-like	Myzus persicae	0.507	0.0062108355905583	0.979	0.0008067216856219
	g26315	Putative mediator of RNA polymerase II transcription subunit 12 isoform X2	Myzus persicae	0.502	0.0167600334465748	1.024	0.00785105482622088
	g12736	Sec23 trunk domain-containing protein, partial	Aphis craccivora	0.5	0.0406839845650881	0.966	0.0109121377207819
	g8486	Cathepsin B-like	Myzus persicae	-0.52	1.22663514445184E-11	-0.503	0.0222301288641417
	g20667	Sugar transporter SWEET1-like	Myzus persicae	-0.532	1.86583044603302E-08	-0.538	0.0118096132265035
	g26345	Sialin-like	Aphis craccivora	-0.533	0.03350291371365	-0.569	0.0205114801665107
	g18042	Probable cytochrome P450 6a13	Myzus persicae	-0.599	0.0137133673001086	-0.816	0.00120170411262623
	g22531	Protein 5NUC isoform X1	Acyrthosiphon pisum	-0.624	0.0416816965335147	-0.703	0.000628670478108984
	g16515	Pancreatic lipase-related protein 2-like	Myzus persicae	-0.706	8.10813297988118E-14	-0.503	0.00880307206676045
	g19915	Esterase FE4-like	Myzus persicae	-0.735	2.65903893006672E-07	-1.03	1.25152671822431E-06
	g24176	Membrane-bound alkaline phosphatase-like	Myzus persicae	-0.756	0.00217815835749725	-0.649	0.0434961272154023
	g12372	Glutathione S-transferase-like	Myzus persicae	-0.783	4.04398040928675E-18	-0.665	0.00267095518837894
	g24191	Glutathione S-transferase-like	Myzus persicae	-0.812	0.0000247963371396038	-0.837	0.000696931865083217
	g21958	CHK domain-containing protein	Aphis craccivora	-0.917	3.53709448230153E-21	-0.585	0.00172425975375197
	g26170	UDP-glucuronosyltransferase 2B2-like	Myzus persicae	-1.205	8.40191157854147E-11	-0.608	0.0167766193529984
	g18945	UDP-glucuronosyl transferase 344E7	Myzus persicae	-1.228	0.0115598973976917	-1.232	0.0000159094848648509
	g26167	UDP-glucuronosyl transferase 344L3	Myzus persicae	-1.256	1.62496322701787E-06	-0.782	0.000411115978218199
	g24472	Farnesol dehydrogenase-like	Myzus persicae	-1.362	2.57944882860459E-13	-0.856	6.89665011646927E-06
	g14418	Facilitated trehalose transporter Tret1-like	Myzus persicae	-1.399	5.45538939397197E-09	-1.134	4.80513614678057E-09
	g21950	CHK domain-containing protein	Aphis craccivora	-1.596	6.26078122806004E-10	-0.711	1.80032335329972E-06

### Sheet: Table S5
	Genes upregulated in aphids feeding on TuYV-infected vs. CaMV-infected Arabidopsis (padj < 0.05 and log2FC > |0.5|)
	Name	Gene description annotation	Top hit Taxon	Counts			log2FC	padj
				Mock	TuYV	CaMV
	g21619	UDP-glucuronosyl transferase 344D9	Myzus persicae	119	150	48	1.653	0.00400243187415294
	g17124	Protein tipE	Myzus persicae	91	213	78	1.43	0.0037741128189909
	g15146	Octopamine receptor Oamb	Myzus persicae	64	117	50	1.212	0.00864804604578656
	g21393	---NA---		37	54	24	1.16	0.0299151193003493
	g5369	Chitinase-like protein 4	Myzus persicae	56	77	37	1.059	0.0377897064670857
	g15560	Anosmin-1	Myzus persicae	75	116	55	1.049	0.0217458482872195
	g22531	Protein 5NUC isoform X1	Acyrthosiphon pisum	1200	1514	778	0.96	0.00818459728570736
	g23020	Leucine-rich repeat-containing protein 4C-like	Myzus persicae	96	153	83	0.88	0.00273538644778476
	g21981	Cationic amino acid transporter 2-like isoform X1	Myzus persicae	1211	828	461	0.841	0.0000149147484721619
	g26910	---NA---		145	292	166	0.813	0.00227464902478996
	g9971	Homeobox protein SIX6-like	Myzus persicae	258	339	195	0.794	0.0020017793074495
	g26959	Protein still life, isoforms C/SIF type 2 isoform X2	Myzus persicae	98	141	83	0.764	0.0172852476377696
	g13876	Lysyl oxidase homolog 2	Myzus persicae	180	169	100	0.754	0.00342208772348341
	g15339	Flocculation protein FLO11-like	Myzus persicae	300	460	277	0.727	0.0299151193003493
	g26170	UDP-glucuronosyltransferase 2B2-like	Myzus persicae	6090	4348	2641	0.719	0.00250417471539619
	g23179	UDP-glucuronosyltransferase 2C1-like isoform X1	Myzus persicae	610	374	228	0.717	0.0248093795762622
	g15408	T-cell leukemia homeobox protein 3-like	Myzus persicae	227	249	152	0.713	0.0224393369836616
	g10419	Chitinase-like protein PB1E7.04c	Rhopalosiphum maidis	270	354	220	0.681	0.0149274562636452
	g25659	Proline and serine-rich protein 1-like	Myzus persicae	2064	2753	1722	0.675	2.45366727174083E-07
	g14924	BTB/POZ domain-containing protein KCTD8	Acyrthosiphon pisum	963	1450	909	0.672	0.000702021964427127
	g8207	Facilitated trehalose transporter Tret1-like isoform X1	Myzus persicae	372	530	334	0.662	0.00377152996849402
	g13992	Peptide transporter family 1-like isoform X1	Myzus persicae	1660	1863	1177	0.661	4.9696927974488E-10
	g18710	KAF0770667,1Uncharacterized protein FWK35_00007230		752	796	502	0.66	0.0000197904704887234
	g7214	Bombyxin C-2-like	Myzus persicae	224	274	174	0.653	0.0225334188195189
	g21789	Gamma-glutamyl hydrolase A-like	Myzus persicae	1014	790	501	0.653	7.17542136464079E-07
	g12974	Disco-interacting protein 2 isoform X1	Myzus persicae	732	898	574	0.64	0.00209470227824236
	g26627	XP_022167813,1uncharacterized protein LOC111031969		154	215	137	0.639	0.0188667907067224
	g5303	Homeotic protein distal-less-like	Myzus persicae	279	416	267	0.631	0.00279325850882838
	g23936	---NA---		331	430	278	0.624	0.0171413266081864
	g10544	GATA zinc finger domain-containing protein 10-like isoform X2	Myzus persicae	231	311	206	0.583	0.0366720207328978
	g16311	Immunoglobulin-like fold	Cinara cedri	1109	1430	962	0.569	0.00465174672265325
	g24564	Zinc finger protein Elbow-like	Myzus persicae	954	1305	880	0.566	0.00451958884591591
	g10214	NADH dehydrogenase [ubiquinone] 1 alpha subcomplex assembly factor 3	Myzus persicae	793	829	560	0.563	0.0149274562636452
	g21618	UDP-glucuronosyltransferase 2B9-like isoform X9	Myzus persicae	386	495	335	0.56	0.0310097648437414
	g20144	Glucose dehydrogenase [FAD, quinone]-like	Myzus persicae	645	716	487	0.554	0.0294456907360984
	g19025	Inositol-pentakisphosphate 2-kinase	Myzus persicae	989	1370	949	0.526	0.00176036815194247
	g14546	XP_022178668,1uncharacterized protein LOC111039448		330	493	344	0.518	0.0349209986098189
	g18430	Glycerate kinase	Myzus persicae	440	482	336	0.51	0.0280027505334494
	g21726	RNA-binding protein Nova-1 isoform X1	Myzus persicae	268	317	223	0.505	0.0320682964488713

### Sheet: Table S6
	Genes upregulated in aphids feeding on CaMV-infected vs. TuYV-infected Arabidopsis (padj < 0.05 and log2FC > |0.5|)
	Name	Gene description annotation	Top hit Taxon	Counts			log2FC	padj
				Mock	CaMV	TuYV
	g5697	---NA---		21	205	41	2.327	4.72536924241936E-13
	g21136	---NA---		13	73	22	1.753	0.000279199221533857
	g27583	Foot protein 1 variant 1	Acyrthosiphon pisum	672	980	297	1.725	0.000965625925115677
	g20843	KAF0706908,1Uncharacterized protein FWK35_00037669		3386	3269	1127	1.535	0.00155398126659323
	g20841	XP_022177891,1uncharacterized protein LOC111038926		5944	5580	2046	1.447	0.00189071867522594
	g27576	Repetitive proline-rich cell wall protein 2-like	Myzus persicae	3286	4109	1615	1.348	4.57712611691356E-09
	g21495	Cuticle protein 7-like	Myzus persicae	125	152	60	1.341	0.0000859979911866371
	g11625	AP2/ERF domain-containing protein PFD0985w-like	Aphis craccivora	91	166	65	1.333	0.000187653176595882
	g11601	Tigger transposable element-derived protein 6-like, partial	Aphis craccivora	17561	14721	6166	1.255	0.00500584376703395
	g27579	Cuticular protein-like precursor	Acyrthosiphon pisum	2106	4663	2153	1.115	0.0000023368203057924
	g10117	Linear gramicidin synthase subunit D-like	Diuraphis noxia	319	502	244	1.036	1.62758457093269E-06
	g6662	Metalloendopeptidase OMA1, mitochondrial-like	Myzus persicae	48	103	52	1.001	0.0166793158904436
	g19602	Cell wall integrity and stress response component 4-like	Myzus persicae	3856	4426	2220	0.995	0.0000293613995704937
	g15071	Myogenesis-regulating glycosidase-like, partial	Acyrthosiphon pisum	427	636	318	0.993	3.720353934183E-09
	g15329	Regucalcin-like isoform X1	Myzus persicae	3804	10859	5495	0.983	0.0000982127761181417
	g15216	Inositol oxygenase	Myzus persicae	11043	27218	13860	0.974	2.30763437202729E-53
	g3716	Nuclear pore complex protein NUP62-like	Myzus persicae	3042	4839	2507	0.949	0.0000554187119460072
	g11235	Fatty acyl-CoA reductase wat-like isoform X1	Myzus persicae	89	240	130	0.892	0.00029425460825437
	g20809	XP_022173616,1uncharacterized protein LOC111036037		98039	90114	49012	0.879	5.63340402066612E-08
	g22697	Prisilkin-39-like	Myzus persicae	57299	24841	13689	0.86	0.0378196606330557
	g12364	Soluble calcium-activated nucleotidase 1-like isoform X2	Myzus persicae	9335	5354	2971	0.85	0.0131829256996753
	g21195	XP_022160272,1uncharacterized protein LOC111026481		49589	46186	25628	0.85	4.79187768961273E-29
	g22905	Hornerin-like	Myzus persicae	1221	4037	2245	0.847	6.45191430119402E-22
	g21493	Cuticle protein-like	Myzus persicae	2075	2794	1558	0.843	1.33188562503405E-10
	g14394	Prostatic acid phosphatase-like isoform X1	Myzus persicae	342	898	501	0.842	1.7354153983774E-11
	g14397	Pancreatic triacylglycerol lipase-like	Myzus persicae	849	1560	898	0.798	7.80097438138427E-08
	g19782	Flocculation protein FLO11-like	Myzus persicae	22766	22574	13097	0.785	0.000284270720928802
	g23256	Asparagine synthetase [glutamine-hydrolyzing]	Myzus persicae	11510	12182	7159	0.767	7.34900420895411E-54
	g7625	Alpha-tocopherol transfer protein	Myzus persicae	6636	10872	6491	0.744	6.43904954201627E-40
	g27577	Repetitive proline-rich cell wall protein 2-like	Myzus persicae	7450	10736	6467	0.732	1.7354153983774E-11
	g27678	Transmembrane protease serine 9-like	Myzus persicae	1270	2555	1547	0.723	1.46286629907256E-09
	g15072	Uncharacterized family 31 glucosidase KIAA1161-like	Myzus persicae	13237	16982	10316	0.719	1.78047354512234E-23
	g27683	Mucin-2-like	Myzus persicae	5123	10317	6297	0.712	2.80474863781453E-20
	g10119	Linear gramicidin synthase subunit D-like	Diuraphis noxia	2347	3309	2033	0.701	5.38033774976794E-13
	g15070	Uncharacterized family 31 glucosidase KIAA1161-like	Myzus persicae	564	777	483	0.686	1.50210100894984E-08
	g15068	Uncharacterized family 31 glucosidase KIAA1161-like	Myzus persicae	1066	1521	947	0.685	7.55936682277692E-07
	g25790	Nuclear transcription factor Y subunit beta-like	Myzus persicae	10302	14330	9022	0.668	0.00116074651880447
	g21498	RR2 cuticle protein 3, partial	Myzus persicae	4063	8289	5229	0.665	0.000725320868121237
	g25975	Farnesol dehydrogenase-like	Myzus persicae	2596	4279	2710	0.659	1.55167122534658E-09
	g15143	---NA---		222	379	241	0.652	0.00250417471539619
	g19210	Glucose dehydrogenase [FAD, quinone]-like isoform X1	Myzus persicae	686	1256	812	0.628	0.0001681382578815
	g14928	Probable hydroxyacid-oxoacid transhydrogenase, mitochondrial	Myzus persicae	11154	12973	8468	0.615	2.26277683995611E-47
	g15073	Myogenesis-regulating glycosidase	Acyrthosiphon pisum	277	303	198	0.613	0.0195977888946299
	g10551	Histidine-rich glycoprotein-like	Myzus persicae	2176	3132	2060	0.606	1.27727555706909E-13
	g18740	Antitrypsin-like	Myzus persicae	1499	2742	1806	0.602	2.07087167315831E-11
	g22904	---NA---		46828	46628	30999	0.589	8.61903885806263E-30
	g21180	Serine protease Hayan	Acyrthosiphon pisum	3376	6374	4356	0.55	1.60071420063999E-12
	g22249	Phospholipase DDHD2-like isoform X1	Myzus persicae	2762	4400	3010	0.549	7.62604513340284E-06
	g15579	Branched-chain-amino-acid aminotransferase, cytosolic	Myzus persicae	11678	15970	10950	0.544	2.80474863781453E-20
	g19660	Fatty acid-binding protein, muscle-like isoform X1	Myzus persicae	2050	2052	1415	0.535	0.000583340751122142
	g22906	Protein catecholamines up-like	Myzus persicae	6251	9102	6338	0.522	8.50523667370658E-08
	g3099	Flocculation protein FLO11-like	Myzus persicae	1235	1137	792	0.521	0.00985703732957714
	g23605	Protein ABHD18	Myzus persicae	2002	2761	1945	0.506	8.05233247029561E-07

### Sheet: Table S7
	Genes upregulated in aphids feeding on CaMV-infected vs. TuYV-infected Camelina (padj < 0.05 and log2FC > |0.5|)
	Name	Gene description annotation	Top hit Taxon	Counts			log2FC	padj
				Mock	CaMV	TuYV
	g15165	Aspartate aminotransferase, cytoplasmic-like	Myzus persicae	836	299	52	2.512	2.32789E-15		no
	g22531	Protein 5NUC isoform X1	Acyrthosiphon pisum	1728	1062	436	1.282	0.000000000000559882		s5
	g19821	Cytochrome P450 6k1-like isoform X3	Myzus persicae	492	340	195	0.806	0.016512732		no
	g11601	Tigger transposable element-derived protein 6-like, partial	Aphis craccivora	13846	64898	43998	0.561	0.0000000508248		s6
	g15167	Aspartate aminotransferase, cytoplasmic-like isoform X1	Myzus persicae	15628	11634	8860	0.393	0.048667968		other isoform
	Genes upregulated in aphids feeding on TuYV-infected vs. CaMV-infected Camelina (padj < 0.05 and log2FC > |0.5|)
	Name	Gene description annotation	Top hit Taxon	Counts			log2FC	padj
				Mock	TuYV	CaMV
	g21981	Cationic amino acid transporter 2-like isoform X1	Myzus persicae	534	821	387	1.083	0.016512732		s5
	g19885	Uncharacterized protein LOC111029103	Myzus persicae	708	872	441	0.982	0.029590679		no
	g13793	Pollen-specific leucine-rich repeat extensin-like protein 1 precursor	Acyrthosiphon pisum	14674	18885	10404	0.86	0.000296106		no
	g23038	la-related protein 6	Rhopalosiphum maidis	11744	19592	10885	0.848	0.012265924		no
	g15115	Uncharacterized protein FWK35_00034491	Aphis craccivora	2524	2889	1644	0.813	0.000021309		no
	g14751	Cysteine sulfinic acid decarboxylase	Myzus persicae	14314	16385	9784	0.744	0.016289282		no
	g21488	Cuticular protein	Myzus persicae	50670	79727	50095	0.67	0.016512732		no
	g7216	Glycine-rich cell wall structural protein-like	Myzus persicae	3672	4861	3099	0.649	0.017367478		no
	g14396	Facilitated trehalose transporter Tret1-like	Myzus persicae	586	720	463	0.637	0.016512732		no
	g24259	Protein THEM6-like (Thioesterase-like superfamily)	Myzus persicae	1060	1205	779	0.628	0.013030624		no
	g9870	Dual oxidase maturation factor 1	Myzus persicae	1699	2215	1448	0.613	0.002877732		no
	g6590	17-beta-hydroxysteroid dehydrogenase 13-like	Myzus persicae	2036	2829	1973	0.52	0.015368514		no
	g16568	ATP-binding cassette sub-family G member 4-like	Myzus persicae	3071	5402	3788	0.512	0.024162785		no
	g21884	Protein goliath isoform X1	Myzus persicae	2704	3508	2470	0.506	0.031185634		no
	g12039	E3 ubiquitin-protein ligase RNF19A-like	Myzus persicae	5502	6297	4617	0.448	0.029590679		no
	g18794	Calcium release-activated calcium channel protein 1-like isoform X1	Myzus persicae	1714	2254	1695	0.412	0.031302222		no
	g12958	Actin-42A-like, partial	Aphis craccivora	3164	3229	2583	0.322	0.04690199		no
